# Spatial Perturb-Seq: Single-Cell Functional Genomics within Intact Tissue Architecture

**DOI:** 10.1101/2024.12.19.628843

**Authors:** Kimberle Shen, Wan Yi Seow, Choong Tat Keng, Daryl Lim Shern, Ke Guo, Amine Meliani, Irfan Muhammad Bin Hajis, Kok Hao Chen, Wei Leong Chew

## Abstract

We develop Spatial Perturb-Seq, an *in vivo* CRISPR technology that interrogates multiple genes within single cells of intact tissues. We apply Spatial Perturb-Seq to screen risk genes for neurodegenerative diseases in the mouse brain, uncovering cell autonomous and cell-cell microenvironmental effects within the spatially intact tissue. Spatial Perturb-Seq functionally screens multiple genes *in situ* and *in vivo*, identifying candidate genes underlying dysregulated neuronal intercellular communication pathways in Lrp1 signalling and ephrin-Eph receptor interactions.
