## Extended Data Tables 1-3 for "Spatial Perturb-Seq: Single-Cell Functional Genomics within Intact Tissue Architecture"

### Sheet: S Table 1 - Guide & Barcode seq
	Guide 1	Guide 2	Guide 3	Barcode
mSafe	GTTCGTTCATCTAACAATCA	ACTCAACACTGCCTCGAACA	GCTGCCGCCTCACTGTATGT	GTTCGATTCGTTGGACGCGCGTCCGAAACATGGCCCTACAGATTTGGCAATTTCACATTTGTGGGCGACTTGCGCGGGCGGACTACAGTGCCGAGAGCTTTACACAACCAACTCTTTCTGGTTGGCATACGCCCGGGTTCAAATATTTCTATACACTTCCCGGACGGTCGAAGATGTTACGACGGCCGGAAGCCATGGACGCGTCCAACCGAAGCGCCGATCGATCAGGCATTCCGAAACTTTCGAAGTTCCAGGGAAGAGATCAATGGAGCTCTTCTTGTGGTTTACGAATGCCCGGAGACAAACCGCGTCACCTCTCTATCAGCCGTCTCTCATCTCCAACTGCAATCAGATCTTGTCCTCGCTCAACTGGAGTGGTCGCCGAGCAGTCAAGCCAAT…
Trem2	TATGACGCCTTGAAGCACTG	CTCAACACCACGGTGCTGCA	GAACCTCCAAGCCGGTGACG	AGAACCACGGCAAGGCGTCTCGCTCTGTCCCGTATGCCCTGTGTGCACCCTTACATTGGATTGCCACACGCTACGAGACAGCACCGAGACTTGGCGGTTCCCCAGTGCTTCACGTCCGCCCGGCTCAAAGACGCCCGGTACCCATCCGGGCTCACGCGAACCACCCAGAGTCGAGTACTGCAATGTTGCCTCTATCACTTTTGCGAACACTCAGAGGACGATGCGCCCATCCTTTCCGCACCGCTTCTCGTACAGCGATTCCCGAGAGGACTTACCAACAGTATGGCGGCAGCACAGTTTGCCATGGGCATGTGTCTCTGTACCAACATTTATATGTCGTCGGTGCCCGGCCACGAAGTGTCGTCCATGTGTGTCGGGCGCCCTACGCTCTCTCGACAG…
Rraga	GTTCCCCAAGAATCGGACGT	ACTCCCACGTCCGATTCTTG	GGAGTGCTCCACGTCGATGG	CTGCCCAACAGATGGTTGGTGGCTGTTCCAGCATTTACCCGCTCAATGTTATCGTCCTTGGACTCCACGCAGAGTGCAATACATACTTTCCAAGACTCCGGAACCCGTTCCATCTGTACTTTCGTGGATACATGCGCGAGACCTGCGGTTACACCCGTATTCGGGATCCTCATATCCGTTCCGCCACACAGAATATACAACGTATTCAGAGGCTCTACCTGCGGTGTGTTCGCCGTGCAAATCGGAGCAGATCTGCCAAGCAAATCGTCCGATCATATATGGGCTCCACGGGTGTCTCGGGCTCCCGGCGAACGACTTTGGTGCGCACGGCCGAGCTTACAACGGTGGGTCCAGGGAATCGCCGTGTATTCTATACTGGCGCCAGGTGTTTGCGTCCGT…
Fasn	TTGGTGGAGCCAATTAACAG	TCTGACACTTTCACTCCCAA	GGCAGGGTCGATATAGATGG	ACCGGTCCACACCCGGCCACCGCTTCATTGTTTGTCTTCCCTTCAAGTTACTCCGCCAGTCACGGCATGCATCTGCCACCAGCTACCAGAGAGTCCCGTCTGGTGTCAACCAAATCGACAACAGTCTTGGCGTTCAACTACAAGAGTACCCCAGTCCTACAGTCTGCGCTGTCGATCTTCGTCCTATCTGTTCCGAGTATGGGAGAAAGTCAGGTACTACAATTACCGCGTATGTATGCATTACAGTATGTTCACATACGGTTGCTGGCACAGAGTCCCGCACTTCTCTCGACGACAGTACACAAAGATCTCGCGACACCATCGTCCGCAAGAGCGTCGCTCACTCATCGGCATGCCTTTGGCACGATCATGTTGGCGAGAAACTCTCCTGTGGAGTCT…
Clu	ACGTGCATAGAACTTCATGC	CCATCGGCTTCCCACACAAG	AGTGTGTAACGAGACCATGA	ATGTTGCGTTCGGAGGGAACGAGACCGGAGCTGCCCAAGGGATTTCTTTCAGTCCTTCGGCGTTTGTTACGGCTGTACAGTTACAACGGCACTGGTTGTGGTGCGTGGTACACGCTGGATTGCCGGCTGCTTTGCAAATGGCGACTGTTGTCCGCAAGGATATATACGCTCTTCTACTGCTTGGAGGTGGGTGCTTGTTATTTCACTTGGTCCAAAGCGATATCGGTACTGCTTACTCACGAGCTTCTGCTACATTCCGGCACCAGCTTTGGGTCAGATGTCGTTATGGACTCTTGCCTCAGGCATTTCCCAAAGATGCAGCATTCACCTCAGATCGCGGGCGTCTACGATGCATGGCTTCCCAAAGGCGTCCTTCGGTACAGACGTTCTTGCGGTTCG…
Dpp6	GTGACCACCAATGAGCGATG	CACGATACCAACCTCATGCG	CCCTACCACTATCCTAAGGT	GACGGTCCTCACACGCGTATCTGCCACTCGCTTGCTCCTCGAGGAACTATTCGTCACCGGCATCTCTCCGTCTGGATTCAGCGTCAAGGCCGCTGCTTCACAGAACATGGATTATCGCGGGAAAGCGAGCGCGTGCATCACGACGTCCATACACGGATCAAGGTATCATCGGTGTTACCTATTCGGTTACGCTTCGGTCTGTACCGGGTTTCCTTTACTCGCTATGGATGTCAAGGAACCGCGAACTTCAATCAGAATCACTGGACCACTGTACCAGACCCGATTGTACCAGTCATGTTATACGAGATGTGGCCAGTGCCAATTGGAGCACCACGTCAACCCTTCAGACTCGATATGCAGACCGCGCCACGATCCGTGTGCGGCGCGCCATTCGAGTAT…
Tbk1	CATTCTACCATGCAGCCACG	AATCAAGAACTTATCTACGA	GGAAGTCCATACGCATTGGA	GGTGTCAGCGTATCCACTCAAGTCAGTCCAACTCCAGAACTCCGCTCAAAGAGCCATCTCCGTCGGTCGGGAGGAACGATGTTGCCCTTTGTGGCGACCCCTCCGCTCGCACGATCGCAATGTCACAAACAAATACGTCCACCAGTGCAAAGATGTCCAACATTCAATGTATGTGCCTATTTGCACACAGCGAGCCCGGCCATGCACATGCGACCAGATCACAACCAAGGTTGGAGATGCGAAGAGAGCGAAGGCGGAGGGTCCGCATCGGGAGATTACCCACGGCGGAAGGCGCTTCTGGACTATCACTCTTGCAGTGGGCTACACAAGCTACGAGAGCATCGAAGGCTTCAGAGGAGGTCATCCGCCTTATTACCGTCTCCGGACCAGGACAGGATC…
Flcn	GTGACTGACGTACTTAATAG	AGATGGGGCCTTCACGACCA	GGTGCCCTACGGCAAGTGAC	TCCAATTCGACAACGGTTTCTTGCACAGGTTGTACGATGGTGGTCTTGGCGATTCTTCCGTATGTACTCGAGCAAACTCCAATCTTACGATTCAGGGCTTGCGCAACCAAATGTCACAGATTGTCACCCGTCTCAAACCGGCCAAAGGAAGGTACGCGTTCCCGCATTCCTTACCACGTGTTGGACCAGGCCTGTTGTGCTACGAACGGCCTCCTACCGGCTGCTTCCTTGTTTACCGCGATCCGGAATTCGCAACTTATCCGTGGTGCATCACGGATTTGGAGGAATCGGGATTTCCGAACCAACCACCAAGGCGAGGCGCTCCCAGCAGTACCAGTGTTCTGCGGGCTGGTACGCCCTGTGGGTACCGAACACGGATTACTCGCGCCCGGGCCTCCG…
Gfap	TCCAAGATGAAACCAACCTG	GAGAAAGGTTGAATCGCTGG	GTTCTTAAGGAAGATCTATG	GCTTTATACCTTTGCGAAGCTCCCTCATACTCTACGTGGAAGTACGTTTCGAAGAACCTGTCTCCATCTTCCTGGGACTCAAGAGTCTGGCTTGGCTCTCGGTGGGCAGCAACGACTCTGTGCTTGGGCCAGAGTTTATGTCGAGATTATTTCTTATGCGACAGCCTATGGGAGAAACAGATATTTGCGTACGAACATCCTTGCCAGTCAGCTTTATGCCTTTCAAATTTCTCCACCACCCGACGAGCGTCCACATCTACGATATTGGAGCTGGGTTGTCTGTTCTCTCTATGCTCCGGTCCTCCGTCCAAGGTCGCGGTCCTTTACACCCTCCTCCAAAGCTACAGGTCATACCACATACAATACTACGTCCCGATATATCGGACGGTTGTGGTGGTC…
c9orf72	GCCCAAATATGCCTTACTCT	ATTGGTGACAGCTGTCACGA	GCAAAGGTAGCCGCCAACAA	GCCTGGGTCTGCGAAGGTATTTCGGGCCTCGAACATCACCTGCCATCTGCTACCTACCTGCCAAAGATTGCCGTCGTTCGGGACTGTACGGCAAGAGGCCGCTCCCGTACTGTGCTCATCAAGAGGGATATATTCAGCGTTCCCGCGCATATTACCACGGCCAATTGCACTCCGAACTGGCGTCTGGTACCACTCCGCATACGCGTGCGGCTATTTGCGAAAGTACTTCATTACTGTTGGGCACGTTCGATCCGACACTATACGATCAGAATGTTACGGCGTCGCCTCCGCGGACACTGGGCTGCGCCCAACATACAGCACAATTGGAGCACGACCTCGTTACGCAATTTATCAGGTTTATCGCCCACGTGCCTTCTTTCCACTATGTATTACGCCTTC…
cfap410	GCCTAGAGGTAATCACACTC	AGTGTGATTACCTCTAGGCT	CTTCGGAGCTGCACAACGTG	TCGCGGTGCGCCCGAGATCCAGTACATTCACATCTGCACGTTACATCTGGGATACGGTTACCTACGACCTGTTTGCGTTCACGGACCCACCACATGTCCAACCCTCCGGTACTGGTCCTCTCGCAGCGGTCTCCAACGCCGGCCGCCGTACGCCAACCACGGATCCGGTGCATACCCTACGGGAACGGGCTGCCACTACCGAAGAGTATCCTTGCTCTCTTGGGTGGAACGGCGCTGGCTTGTCTTACGTATCGCCGGTACGCTGCCGACTTCGCTTCACATACGGCCGGGTACGCGCGGCTCCGAGGCAACAGTGGTTCCTTCGAGTCCGATTCAGGCCGCATGGATGTGGTATCATACGTCGTTGGGAACGTGGAGCACCCGTTGCGTCAAAGCACT…
Stk39	GGTGTAATAAGTCACTACGT	CCGTGTAACATCACCCCCTG	AGCCATAAAGCGGATCAACT	GTGGTACAGAGCGGTGTCCACGAACGGCGCAAACGTTCAACGAATTTATACAGGGTATGGATCAGCCGTCAACAAAGGTCTGCCTGTTTATGGGTTCACCGGACTGCCGACTTATTATATGGACCAACAACAGGATATACCTTCATCACCCGAGTTGCGTCAGCGCCCGGTCCACTATGCTGCCACCAATCCTGTATTCATCGAACTCTCAGTCGAAGGCTCGTCGAAAGAGAGGCAGCATCCTACAGAAGGAGGTACACAATTCCGCCACAATTGCGCAATCAAGCGGTGTCGACCAAAGTGTGTCGTCCGTGTCCACAACGGCTTCATTCCAGTGGGCTACCCTACCAAGTGGGTCTCAATCTGTTGGTTGCTGGGTGTGTTGCTCCCTTACGCAGT…
Lrrk2	GCATCTAGGTTGGTGATACG	GTACTCACATGTAACCGCCA	TTAGTGAGAACCCACACGTG	GCAGTCCACATTACGATCTACTGTGGCTCGCCCTCAGTACAGGGCATGGTGGATGCAACGGGTGTGGAAAGTACCGACCGCCCATTGTTCAACATATTATGGTGCTTTCAAATTCACGGGAAACGCGCTGCGCTCCATATCGGCTGCCCAGCAGAGAAGAAATGCTGCGGCGACGGACAAGGCCATCTATCAGCGCCGTCTGCGCCAACTATCGCAAGAGGAACCTTTCAAACTACCTCACATACAGACGAAGGAGCCTTGGAGACAATGGCTATGCAAAGATTCACCAGGAGACTCAAGTTCAAAGACAAGTTCAAACCCGCTGCCAACGTCATCCAAGAGTCATTATTTCCATACGATATGGGAACCTACAGTCGACAGTCTCGTCCGGGATTCCGG…
Ndufaf2	AGGAGACATCCCAACCGAGT	ACGTGGGCACGGACCATCTG	GCCGAGTACAAGAACTGGAG	TCCGTGGCAAGCGCCACGATGCATGCCAGACTGGGTCGCCGTGCAGAGTGCAAGCACAGCCTTGCATTGCACGAGATATATCTGGCGCGGATTCTCCGTCAGTGCACTTGGAGTCCCGGGCAGTCAATGGAATGCGTCCCGTCTGGACTTCTCAAAGTCATTATTCAGCTGGCACCACCTGCCATGTGCAGACTGGTGTTGTTGGCCACAAATTCCGACACACATGCGTACCGTTACCGAGGAAAGTCGAGACATCCGCCAGTCGTTATTGCGCGACGAGGGACGAGATATGGCTACAGGACTGGCAAACTGGTCCCGACACAGTATGCGCGGACAGTTTACGAGCATTCTTACCGATGCGCCAATCATGGGTTTACGCCCATACAAATGGGAAATTTC…
Sh3gl2	AACACCATGTCGAAAATCCG	TATAATCAAAGTCTAAGCGT	GGTCAAGGACTCATTGGACA	TATCCTCCGGAGCACGTGCCCTTATGTCTTACTCTGTGGTCCTTCGTTGGCGGCGCTTCTACACGCTTCATTACCACTGGCCGAATGCGTTTGCGGCTCCCAAAGACAATACGGCACACGATCCCAAATCTCTTTGGCGTATGTTCACCGGCAACGGCCTTGCGTTTATATCCCATCCGTCGCTACCGGGACACCAGAAATCCCGGCAAGAAACCCTGCATCCTTCAAGAAGGTTGGAATGCTTCCCAAGCGGTGTCATGGGTTGGAGCACCGAGACCATTCCGGCGAGCGGCCGCTCCCGACGAGACACTTGCTTACAGACTTTCATCACGATCCGACGACCCGTACCTCACATTACAAAGCAACATGCACTCGGTCATCACGCGACGCCAAGCCCAG…
Srf	GTCGTCTGTACCCACAACTG	AGTTCATCGACAACAAGCTG	GCTACACGACCTTCAGCAAG	ACTTCACTCAAATCGGAAACATTCTGGAGCTACCAGACGAGAAGGGATCGGAAGTGGAGTGTATCCTTGCACCGCATACTGGACAAACTTGTGGGACGTCACCCTTCATCGGTACTTCCGCGTCGACCAAAGCGATTCAGTTGCACTTCTTTTGGCCTTCGATGCTTCGGCTTGTATCCGCGAAGCAGACGGCGGACTTCACCGGCGATTATATACGACAGGGCTGCCGTGTCCCGCTCTTTACGGTGGTTATCGTGGCCCAGCCCTACCGAGTACGAGCATTCTATCGAATGGCCGAGGTCATGCCATGCATCAGCGGAATCACCCGCGCGTGCTGTGGTTACGCATGCATGTGGACCGGGTGGGTGGGTTCGGGCATGTATCGGTTACGGGATGCCC…
Rbfox3	ATTCGGGAAAATTTTAGACG	GAGATCATTTTTAACGAGCG	CATCCCACCCAGGACTACTC	TGGACGCGGTCAGCCTCAACGTTCGCCAGCAGGTCTGTACCTTCGTGGCCCAGAGTGCAGAAACCGGTTCGACATTCGGCGTCAGGTACTACCGAACGAGCTCAAGGTTATATACATTCCACAAATTCAGAGACTGCTCAGTCGGCACCCTCCGCGTTCCCGTCTTCTTTGTGTTTCAAGCGGGCCTTTATCAACAATCTCTACGAAGTGCTTATGTCAGCTTGCTTCCCGGATCCTTCAATTGTCACACCTCCCGATTACTTCTGCAGCGATCATCGCAGGTCGCAACGGAACGACCATTTTGTTCGACCGAATTGTCGGAATCCTGTATTTGGGAGTCCACCCACTGGCTCAATCACAAAGGTCTCTGCATCAAGGCCAAAGCGTTCTGGACGTTCA…
Olig2	CTGGTGAGCGAGATCTACGG	GCTGAGCTCCGAGCTACGAG	ATCTACGGGGGTCACCACGC	AGTCGGACTTGCCTTACGTATGTTCACACGAGTTGCATATATATACCTACCCACGTACAGAAAGCAGGGCGTCCGCGCCGCAGTTGGCTTCGAAGAGGTCTGGCTTCGTGCCATTATACCGTACCCTCACGCCTTTCCTTACAAACCAATCAAATGTGGAGGACGTTCACTGCCCGTCATGCTGGCAGAATTGCTTGGTACGTCGAACGCACGGCACGCTCACATTCCAATACGGTTCCCACGGTCGAGTACGCAAGACGCGGCATGCCCATCGATTGTGGCGATCATGTGGAAACGCTGCAATCGGAAATTTCACGTACAGATGGCTGTGGGAGAATCGCGTCTTGCGCCACCACGCTCCAACAGTACCTATTACAGTCAGCGGAGAGTGCGCCGTTG…

### Sheet: S Table 2 - Off-target pred
Guide	Result	Mismatch	Hit ends in RG	chr position	Strand	Cut site	Score
GTTCGTTCATCTAACAATCA	GTGTGTTCATCTAACAATCCAGG -- hit	3	Yes	Chr12:8023020-8023042	-	8023026	6.32
	GTTCGTTCATCTAACAATCANGG -- query
	GTTGGTTCTTCTAACAATGAAGG -- hit	3	Yes	Chr1:78873981-78874003	+	78873997	5.52
	GTTCGTTCATCTAACAATCANGG -- query
	GTTCATTCAGCTAACCATCATGG -- hit	3	Yes	Chr14:3251988-3252010	+	3252004	2.99
	GTTCGTTCATCTAACAATCANGG -- query
	GTTCATTCAGCTAACCATCATGG -- hit	3	Yes	Chr14:3477001-3477023	+	3477017	2.99
	GTTCGTTCATCTAACAATCANGG -- query
	GTTCATTCAGCTAACCATCATGG -- hit	3	Yes	Chr14:3873750-3873772	+	3873766	2.99
	GTTCGTTCATCTAACAATCANGG -- query
	GTTCATTCAGCTAACCATCATGG -- hit	3	Yes	Chr14:4575120-4575142	+	4575136	2.99
	GTTCGTTCATCTAACAATCANGG -- query
	GTTCATTCAGCTAACCATCATGG -- hit	3	Yes	Chr14:4920096-4920118	+	4920112	2.99
	GTTCGTTCATCTAACAATCANGG -- query
	GTTCATTCAGCTAACCATCATGG -- hit	3	Yes	Chr14:5211391-5211413	+	5211407	2.99
	GTTCGTTCATCTAACAATCANGG -- query
	GTTCATTCAGCTAACCATCATGG -- hit	3	Yes	Chr14:5564021-5564043	+	5564037	2.99
	GTTCGTTCATCTAACAATCANGG -- query
	GTTCATTCAGCTAACCATCATGG -- hit	3	Yes	Chr14:3717031-3717053	-	3717037	2.99
	GTTCGTTCATCTAACAATCANGG -- query
	GTTCATTCAGCTAACCATCATGG -- hit	3	Yes	Chr14:6362358-6362380	-	6362364	2.99
	GTTCGTTCATCTAACAATCANGG -- query
	GTTCATTCAGCTAACCATCATGG -- hit	3	Yes	Chr14:6694555-6694577	-	6694561	2.99
	GTTCGTTCATCTAACAATCANGG -- query
	GTTCATTCAGCTAACCATCATGG -- hit	3	Yes	Chr14:7422768-7422790	-	7422774	2.99
	GTTCGTTCATCTAACAATCANGG -- query
	GTTCATTCAGCTAACCATCATGG -- hit	3	Yes	Chr14:19515224-19515246	-	19515230	2.99
	GTTCGTTCATCTAACAATCANGG -- query
	GTTCCTTCAGCTAACAAACATGG -- hit	3	Yes	Chr7:56767738-56767760	+	56767754	4.69
	GTTCGTTCATCTAACAATCANGG -- query
	GTTCGTTCATCTAGATATCAGGG -- hit	3	Yes	Chr10:109940604-109940626	+	109940620	5.5
	GTTCGTTCATCTAACAATCANGG -- query
ACTCAACACTGCCTCGAACA	CCTTAACACTGCCTCGAAAAAGG -- hit	3	Yes	Chr11:41056045-41056067	-	41056051	5.29
	ACTCAACACTGCCTCGAACANGG -- query
	TCTCAACACTGCCTTGAAAAGGG -- hit	3	Yes	ChrX:99606588-99606610	-	99606594	7.02
	ACTCAACACTGCCTCGAACANGG -- query
	ACACAGCACTGCCTCCAACAAGG -- hit	3	Yes	ChrX:165780519-165780541	-	165780525	2.66
	ACTCAACACTGCCTCGAACANGG -- query
	ACACAACACTGTGTCGAACATGG -- hit	3	Yes	Chr12:106632916-106632938	+	106632932	2.05
	ACTCAACACTGCCTCGAACANGG -- query
	ACTGAACACTTCCTCCAACAAGG -- hit	3	Yes	Chr6:103088830-103088852	+	103088846	3.17
	ACTCAACACTGCCTCGAACANGG -- query
	ACTCCACACTTCCTCTAACAAGG -- hit	3	Yes	Chr7:74646394-74646416	+	74646410	3.19
	ACTCAACACTGCCTCGAACANGG -- query
	ACTCTACACTGGCTCCAACAAGG -- hit	3	Yes	Chr5:26851102-26851124	-	26851108	3.29
	ACTCAACACTGCCTCGAACANGG -- query
	ACTCAGCAGTGCCTCTAACATGG -- hit	3	Yes	Chr7:99291636-99291658	+	99291652	2.86
	ACTCAACACTGCCTCGAACANGG -- query
	ACTCATCACAGCCTCTAACAAGG -- hit	3	Yes	Chr14:39528245-39528267	+	39528261	3.01
	ACTCAACACTGCCTCGAACANGG -- query
	ACTCAAGGCTGCCTCGGACATGG -- hit	3	Yes	Chr11:99786701-99786723	-	99786707	3.5
	ACTCAACACTGCCTCGAACANGG -- query
	ACTCAACTCTGCTTCTAACAGGG -- hit	3	Yes	Chr7:120933812-120933834	+	120933828	3.67
	ACTCAACACTGCCTCGAACANGG -- query
GCTGCCGCCTCACTGTATGT	CCTGCCGTCTTACTGTATGTTGG -- hit	3	Yes	Chr5:76816321-76816343	+	76816337	1.09
	GCTGCCGCCTCACTGTATGTNGG -- query
	TCTGCCTCCTCATTGTATGTTGG -- hit	3	Yes	Chr6:144934883-144934905	+	144934899	1.45
	GCTGCCGCCTCACTGTATGTNGG -- query
	GCTGGTGCCTCGCTGTATGTGGG -- hit	3	Yes	Chr1:185969491-185969513	-	185969497	1.2
	GCTGCCGCCTCACTGTATGTNGG -- query
	GCTGCAGCATAACTGTATGTAGG -- hit	3	Yes	ChrX:97639913-97639935	-	97639919	1.26
	GCTGCCGCCTCACTGTATGTNGG -- query
	GCTGCAGCCTCACTGAAGGTAGG -- hit	3	Yes	Chr15:101007148-101007170	+	101007164	6.51
	GCTGCCGCCTCACTGTATGTNGG -- query
	GCTGCTGCCTCACTGTGGGTGGG -- hit	3	Yes	Chr10:119222550-119222572	-	119222556	7.21
	GCTGCCGCCTCACTGTATGTNGG -- query
	GCTGCCCCCTCACTGTAGGTCAG -- hit	3	Yes	Chr12:92624627-92624649	+	92624643	24.23
	GCTGCCGCCTCACTGTATGTNGG -- query
	GCTGCCGACTCACAGTTTGTGGG -- hit	3	Yes	Chr14:121030980-121031002	-	121030986	4.57
	GCTGCCGCCTCACTGTATGTNGG -- query
TATGACGCCTTGAAGCACTG	GATGAGGCCTTGTAGCACTGTGG -- hit	3	Yes	Chr19:61221359-61221381	+	61221375	1.43
	TATGACGCCTTGAAGCACTGNGG -- query
	TATCTCTCCTTGAAGCACTGGGG -- hit	3	Yes	Chr8:83255651-83255673	-	83255657	0.59
	TATGACGCCTTGAAGCACTGNGG -- query
	TATGAAACCTCGAAGCACTGGGG -- hit	3	Yes	Chr17:45639534-45639556	+	45639550	1.14
	TATGACGCCTTGAAGCACTGNGG -- query
	TATGAAGCCCTGAAGCCCTGAGG -- hit	3	Yes	Chr5:67520748-67520770	-	67520754	3.71
	TATGACGCCTTGAAGCACTGNGG -- query
	TATGACCCCATGGAGCACTGAGG -- hit	3	Yes	Chr3:101443930-101443952	+	101443946	1.83
	TATGACGCCTTGAAGCACTGNGG -- query
	TATGACTTCCTGAAGCACTGAGG -- hit	3	Yes	Chr12:86735642-86735664	+	86735658	1
	TATGACGCCTTGAAGCACTGNGG -- query
	TATGACGCCGTGCAGCACTGCCG -- hit	3	No	Chr16:32463093-32463115	+	32463109	21.6
	TATGACGCCTTGAAGCACTGNGG -- query
CTCAACACCACGGTGCTGCA	CCCATCTCCACGGTGCTGCACGG -- hit	3	Yes	Chr9:44537221-44537243	-	44537227	0.55
	CTCAACACCACGGTGCTGCANGG -- query
	CTTACCACCACGGTTCTGCATGG -- hit	3	Yes	Chr9:103486629-103486651	+	103486645	2.24
	CTCAACACCACGGTGCTGCANGG -- query
	CTCAGAACCACGGTCCTGCAAGG -- hit	3	Yes	Chr11:8549089-8549111	+	8549105	2.3
	CTCAACACCACGGTGCTGCANGG -- query
	CTCAGCACCACGGGGCTGCAGGC -- hit	3	No	Chr6:50708787-50708809	-	50708793	21.49
	CTCAACACCACGGTGCTGCANGG -- query
	CTCAATACCACAGTGCTGGAAGG -- hit	3	Yes	Chr14:51552787-51552809	+	51552803	6.01
	CTCAACACCACGGTGCTGCANGG -- query
	CTCAACCTCAAGGTGCTGCAAGG -- hit	3	Yes	Chr2:165286740-165286762	+	165286756	1.2
	CTCAACACCACGGTGCTGCANGG -- query
	CTCAACCCCACAGGGCTGCAGGG -- hit	3	Yes	Chr11:55650186-55650208	-	55650192	2.33
	CTCAACACCACGGTGCTGCANGG -- query
	CTCAACCCCACTGTGCTGCAGAG -- hit	3	Yes	Chr5:37433218-37433240	-	37433224	21.03
	CTCAACACCACGGTGCTGCANGG -- query
	CTCAACAGCAGGGCGCTGCATGG -- hit	3	Yes	Chr2:76094072-76094094	+	76094088	2.27
	CTCAACACCACGGTGCTGCANGG -- query
	CTCAACACCAGGTTGCTGCATGA -- hit	3	No	Chr4:64095318-64095340	-	64095324	21.8
	CTCAACACCACGGTGCTGCANGG -- query
GAACCTCCAAGCCGGTGACG	GCACCTCCAAGACCGTGACGTGG -- hit	3	Yes	Chr1:152470787-152470809	+	152470803	2.23
	GAACCTCCAAGCCGGTGACGNGG -- query
	GCACCTCCAAGCCAGTGATGGGG -- hit	3	Yes	Chr11:117363461-117363483	+	117363477	6.43
	GAACCTCCAAGCCGGTGACGNGG -- query
	GGACCTCCAAGCCCATGACGAGG -- hit	3	Yes	Chr4:149985477-149985499	-	149985483	3.33
	GAACCTCCAAGCCGGTGACGNGG -- query
	GAACCTCCAAGCTAGTGAAGTGG -- hit	3	Yes	Chr9:30459828-30459850	-	30459834	7.4
	GAACCTCCAAGCCGGTGACGNGG -- query
	GAACCTCCAAGCCAGTGCCAGGG -- hit	3	Yes	Chr2:34903007-34903029	-	34903013	11.3
	GAACCTCCAAGCCGGTGACGNGG -- query
GTTCCCCAAGAATCGGACGT	GTTCTCCAAGAAGCAGACGTTGG -- hit	3	Yes	Chr11:6271446-6271468	-	6271452	3.19
	GTTCCCCAAGAATCGGACGTNGG -- query
	GTTCCTCAAGAAGCGCACGTTGG -- hit	3	Yes	Chr17:29915952-29915974	-	29915958	3.61
	GTTCCCCAAGAATCGGACGTNGG -- query
	GTTCCCCATGAATCTGACTTGGG -- hit	3	Yes	Chr9:46412258-46412280	+	46412274	7.25
	GTTCCCCAAGAATCGGACGTNGG -- query
ACTCCCACGTCCGATTCTTG	CCTCCCACTTCCTATTCTTGAGG -- hit	3	Yes	Chr1:164284196-164284218	-	164284202	1.57
	ACTCCCACGTCCGATTCTTGNGG -- query
	ACCCACAGGTCCGATTCTTGGGG -- hit	3	Yes	Chr11:78464157-78464179	-	78464163	0.61
	ACTCCCACGTCCGATTCTTGNGG -- query
	ACTCCCAAGTCAGATTCATGGGG -- hit	3	Yes	Chr9:46412261-46412283	-	46412267	5.07
	ACTCCCACGTCCGATTCTTGNGG -- query
GGAGTGCTCCACGTCGATGG	GGGGTGGTCCACGTCCATGGTGG -- hit	3	Yes	Chr19:5054677-5054699	-	5054683	2.68
	GGAGTGCTCCACGTCGATGGNGG -- query
TTGGTGGAGCCAATTAACAG	ATGGAGGAGCCAATTAACAGAAG -- hit	3	Yes	Chr8:13761019-13761041	+	13761035	20.31
	TTGGTGGAGCCAATTAACAGNGG -- query
	ATGGTGCAGCCAGTTAACAGAGG -- hit	3	Yes	Chr16:83628334-83628356	+	83628350	1.45
	TTGGTGGAGCCAATTAACAGNGG -- query
	CTGGTGGAGCCAGTTGACAGTGG -- hit	3	Yes	Chr2:173058397-173058419	-	173058403	3.52
	TTGGTGGAGCCAATTAACAGNGG -- query
	TGGGAGGAGCCAATAAACAGAGG -- hit	3	Yes	Chr10:31906387-31906409	-	31906393	2.22
	TTGGTGGAGCCAATTAACAGNGG -- query
	TTTGTGTAGCCAATTCACAGCGG -- hit	3	Yes	Chr14:15409242-15409264	-	15409248	2.68
	TTGGTGGAGCCAATTAACAGNGG -- query
	TTGCTGGAGCAAATTCACAGAGG -- hit	3	Yes	Chr1:179090681-179090703	-	179090687	3.17
	TTGGTGGAGCCAATTAACAGNGG -- query
	TTGGGGGACCCAATTAACATTGG -- hit	3	Yes	Chr15:9010145-9010167	+	9010161	6.54
	TTGGTGGAGCCAATTAACAGNGG -- query
	TTGGTGAAGCCAAGTTACAGTGG -- hit	3	Yes	Chr13:89475700-89475722	+	89475716	3.83
	TTGGTGGAGCCAATTAACAGNGG -- query
	TTGGTGAAGCCAAGTTACAGTGG -- hit	3	Yes	Chr13:89954248-89954270	+	89954264	3.83
	TTGGTGGAGCCAATTAACAGNGG -- query
	TTGGTGAAGCCAAGTTACAGTGG -- hit	3	Yes	Chr14:44267716-44267738	+	44267732	3.83
	TTGGTGGAGCCAATTAACAGNGG -- query
	TTGGTGAAGCCAAGTTACAGTGG -- hit	3	Yes	Chr14:44599341-44599363	+	44599357	3.83
	TTGGTGGAGCCAATTAACAGNGG -- query
	TTGGTGAAGCCAAGTTACAGTGG -- hit	3	Yes	Chr7:138889749-138889771	-	138889755	3.83
	TTGGTGGAGCCAATTAACAGNGG -- query
	TTGGTGAAGCCAAGTTACAGTGG -- hit	3	Yes	Chr13:90801527-90801549	-	90801533	3.83
	TTGGTGGAGCCAATTAACAGNGG -- query
	TTGGTGAAGCCAAGTTACAGTGG -- hit	3	Yes	Chr15:80109259-80109281	-	80109265	3.83
	TTGGTGGAGCCAATTAACAGNGG -- query
	TTGGTGGGGCCAATTAACTTAGG -- hit	3	Yes	Chr3:54996026-54996048	-	54996032	11.27
	TTGGTGGAGCCAATTAACAGNGG -- query
	TTGGTGGAACAACTTAACAGTGG -- hit	3	Yes	Chr13:19568962-19568984	-	19568968	2.15
	TTGGTGGAGCCAATTAACAGNGG -- query
	TTGGTGGAGACATTAAACAGTGG -- hit	3	Yes	Chr11:52634203-52634225	-	52634209	3.5
	TTGGTGGAGCCAATTAACAGNGG -- query
	TTGGTGGAGGTATTTAACAGGGG -- hit	3	Yes	Chr11:114391663-114391685	+	114391679	2.3
	TTGGTGGAGCCAATTAACAGNGG -- query
	TTGGTGGAGTCAATTACCACAGG -- hit	3	Yes	Chr10:3560012-3560034	-	3560018	9.5
	TTGGTGGAGCCAATTAACAGNGG -- query
	TTGGTGGAGCCTAGTTACAGTGG -- hit	3	Yes	Chr3:10758083-10758105	-	10758089	4.4
	TTGGTGGAGCCAATTAACAGNGG -- query
	TTGGTGGAGCCAATAAGCAAGGG -- hit	3	Yes	Chr3:86504983-86505005	-	86504989	10.9
	TTGGTGGAGCCAATTAACAGNGG -- query
TCTGACACTTTCACTCCCAA	CCAGACACTTTCACTCCAAAGGG -- hit	3	Yes	Chr2:117439423-117439445	-	117439429	4.27
	TCTGACACTTTCACTCCCAANGG -- query
	CCTGACACTGTCACTCCCAAGGC -- hit	3	No	Chr10:25425716-25425738	-	25425722	20.62
	TCTGACACTTTCACTCCCAANGG -- query
	CCTGACACTTCCACTTCCAAGGG -- hit	3	Yes	Chr4:149942311-149942333	+	149942327	3.12
	TCTGACACTTTCACTCCCAANGG -- query
	TGTGACACTTTCACACCCACTGG -- hit	3	Yes	Chr3:80160549-80160571	+	80160565	8.03
	TCTGACACTTTCACTCCCAANGG -- query
	TTTAACACTTACACTCCCAAGGG -- hit	3	Yes	Chr13:81764144-81764166	+	81764160	1
	TCTGACACTTTCACTCCCAANGG -- query
	TTTGACACTTTCATTCCCAAGAG -- hit	3	Yes	Chr4:6836832-6836854	-	6836838	21.43
	TCTGACACTTTCACTCCCAANGG -- query
	TCTAACACTTTCTCTCCCAATGC -- hit	3	No	Chr2:171585120-171585142	-	171585126	21.27
	TCTGACACTTTCACTCCCAANGG -- query
	TCTCACAATTTCACTCCAAAGGG -- hit	3	Yes	Chr10:95360048-95360070	-	95360054	4.44
	TCTGACACTTTCACTCCCAANGG -- query
	TCTCACACTTTCTCTCCCAAAGG -- hit	2	Yes	Chr16:48164648-48164670	+	48164664	1.27
	TCTGACACTTTCACTCCCAANGG -- query
	TCTGCCCCTTTCCCTCCCAAAGG -- hit	3	Yes	Chr15:97304425-97304447	+	97304441	1.52
	TCTGACACTTTCACTCCCAANGG -- query
	TCTGCCACTTGCACACCCAAGGG -- hit	3	Yes	Chr4:136730723-136730745	-	136730729	2.79
	TCTGACACTTTCACTCCCAANGG -- query
	TCTGCCACTTTCACTCCCATTTG -- hit	3	No	Chr14:78197342-78197364	+	78197358	26.19
	TCTGACACTTTCACTCCCAANGG -- query
	TCTGGCACTTTCACTCACCAGGG -- hit	3	Yes	Chr18:38234593-38234615	+	38234609	8.19
	TCTGACACTTTCACTCCCAANGG -- query
	TCTGTCACTTTCACACCCAAGGA -- hit	3	No	Chr16:90036436-90036458	-	90036442	22.09
	TCTGACACTTTCACTCCCAANGG -- query
	TCTGAAAATTTCACCCCCAATGG -- hit	3	Yes	Chr4:66290132-66290154	+	66290148	2.38
	TCTGACACTTTCACTCCCAANGG -- query
	TCTGAAAATTTCACCCCCAATGG -- hit	3	Yes	Chr2:41093031-41093053	-	41093037	2.38
	TCTGACACTTTCACTCCCAANGG -- query
	TCTGAAACTTCCACTCCCACTGG -- hit	3	Yes	Chr1:14101771-14101793	-	14101777	6.91
	TCTGACACTTTCACTCCCAANGG -- query
	TCTGATAACTTCACTCCCAAAGG -- hit	3	Yes	Chr2:29454981-29455003	+	29454997	0.83
	TCTGACACTTTCACTCCCAANGG -- query
	TCTGATAGTTGCACTCCCAAGGG -- hit	3	Yes	Chr4:72332071-72332093	-	72332077	1.18
	TCTGACACTTTCACTCCCAANGG -- query
	TCTGACATTTTTCCTCCCAATGG -- hit	3	Yes	Chr3:87136860-87136882	-	87136866	2.17
	TCTGACACTTTCACTCCCAANGG -- query
	TCTGACATTTTCCCTCACAAGGG -- hit	3	Yes	Chr4:118265649-118265671	-	118265655	4.37
	TCTGACACTTTCACTCCCAANGG -- query
	TCTGACACTTCTACTCCCAACTG -- hit	3	No	Chr7:130221213-130221235	+	130221229	21.5
	TCTGACACTTTCACTCCCAANGG -- query
	TCTGACACTTCCACTCCCAAAAG -- hit	2	Yes	Chr5:31023908-31023930	-	31023914	20.7
	TCTGACACTTTCACTCCCAANGG -- query
GGCAGGGTCGATATAGATGG	GGCAGGATGGAGATAGATGGAGG -- hit	3	Yes	Chr16:73150297-73150319	+	73150313	1.38
	GGCAGGGTCGATATAGATGGNGG -- query
	GGCAGGGTAGATATAGATAGAGT -- hit	3	No	Chr15:97100189-97100211	+	97100205	25.35
	GGCAGGGTCGATATAGATGGNGG -- query
	GGCAGGGTTGACATATATGGAGG -- hit	3	Yes	Chr11:32307692-32307714	-	32307698	3.45
	GGCAGGGTCGATATAGATGGNGG -- query
	GGCAGGGTCGATCCAGATGCGGG -- hit	3	Yes	Chr18:11091707-11091729	-	11091713	8.4
	GGCAGGGTCGATATAGATGGNGG -- query
ACGTGCATAGAACTTCATGC	CCGTGCATAGAAATTCAGGCTGG -- hit	3	Yes	Chr13:45544764-45544786	-	45544770	5.22
	ACGTGCATAGAACTTCATGCNGG -- query
	TGGTGCATAGAACCTCATGCAGG -- hit	3	Yes	Chr2:140072925-140072947	+	140072941	1.55
	ACGTGCATAGAACTTCATGCNGG -- query
	AAGAGCAAAGAACTTCATGCTGG -- hit	3	Yes	Chr6:149251653-149251675	+	149251669	0.57
	ACGTGCATAGAACTTCATGCNGG -- query
	AAGTGCATAGAAATACATGCAGG -- hit	3	Yes	Chr12:21155669-21155691	+	21155685	3.13
	ACGTGCATAGAACTTCATGCNGG -- query
	AAGTGCATAGAACTTTAAGCTGG -- hit	3	Yes	Chr5:56591737-56591759	-	56591743	6.43
	ACGTGCATAGAACTTCATGCNGG -- query
	ACCTGGATAGAACTTAATGCTGG -- hit	3	Yes	Chr10:62766297-62766319	-	62766303	2.66
	ACGTGCATAGAACTTCATGCNGG -- query
	ACCTGTATAGAACTTCATGAGGG -- hit	3	Yes	Chr4:149347925-149347947	+	149347941	6.36
	ACGTGCATAGAACTTCATGCNGG -- query
	ACGTGTATATAACTTCATGCCGC -- hit	3	No	Chr10:73791376-73791398	+	73791392	20.71
	ACGTGCATAGAACTTCATGCNGG -- query
	ACGTGCAAAGAACTTCATGCTAT -- hit	3	No	Chr13:3862304-3862326	+	3862320	40.27
	ACGTGCATAGAACTTCATGCNGG -- query
	ACGTGCATGGACATTCATGCTGG -- hit	3	Yes	Chr11:103256873-103256895	+	103256889	2.25
	ACGTGCATAGAACTTCATGCNGG -- query
CCATCGGCTTCCCACACAAG	GCAACGGCTTCCCACACAAGAAG -- hit	3	Yes	Chr12:58277974-58277996	-	58277980	20.29
	CCATCGGCTTCCCACACAAGNGG -- query
	GCAACGGCTTCCCACACAAGGGT -- hit	3	No	Chr15:94615731-94615753	+	94615747	20.29
	CCATCGGCTTCCCACACAAGNGG -- query
	CAATCAGCTTCCCACAGAAGGGG -- hit	3	Yes	Chr17:46362299-46362321	-	46362305	3.34
	CCATCGGCTTCCCACACAAGNGG -- query
	CTATCGGCCTCCCACTCAAGAGG -- hit	3	Yes	Chr6:125427188-125427210	+	125427204	2.78
	CCATCGGCTTCCCACACAAGNGG -- query
	CCCTCTGCTTCCCACACAAGGAG -- hit	3	Yes	Chr9:21405988-21406010	+	21406004	20.36
	CCATCGGCTTCCCACACAAGNGG -- query
	CCTTCAGCTTCCCACACAATGGG -- hit	3	Yes	Chr16:84263025-84263047	-	84263031	6.36
	CCATCGGCTTCCCACACAAGNGG -- query
	CCAGCTGCTTCCCACAGAAGTGG -- hit	3	Yes	Chr2:173698881-173698903	+	173698897	3.38
	CCATCGGCTTCCCACACAAGNGG -- query
	CCATGGGCTTCCAATACAAGTGG -- hit	3	Yes	Chr13:45817417-45817439	+	45817433	3.19
	CCATCGGCTTCCCACACAAGNGG -- query
	CCATCTGCCTCCCACAGAAGGGG -- hit	3	Yes	Chr3:102088060-102088082	-	102088066	3.56
	CCATCGGCTTCCCACACAAGNGG -- query
AGTGTGTAACGAGACCATGA	GGTGTGTAAAGACACCATGACGG -- hit	3	Yes	Chr3:61670858-61670880	+	61670874	1.72
	AGTGTGTAACGAGACCATGANGG -- query
	AGTGAGTAAGGGGACCATGAAGG -- hit	3	Yes	Chr11:17534132-17534154	-	17534138	1.49
	AGTGTGTAACGAGACCATGANGG -- query
	AGTGGGTACTGAGACCATGAAGG -- hit	3	Yes	Chr13:33521863-33521885	+	33521879	1.04
	AGTGTGTAACGAGACCATGANGG -- query
	AGTGTGGAATGAGAACATGAGGG -- hit	3	Yes	Chr7:93590955-93590977	+	93590971	2.63
	AGTGTGTAACGAGACCATGANGG -- query
	AGTGTGTCAGGAGAACATGAGGG -- hit	3	Yes	Chr3:87697765-87697787	+	87697781	2.67
	AGTGTGTAACGAGACCATGANGG -- query
	AGTGTGTCAGGAGAACATGAGGG -- hit	3	Yes	Chr3:87697825-87697847	+	87697841	2.67
	AGTGTGTAACGAGACCATGANGG -- query
	AGTGTGTAACGAAAACATGGTGG -- hit	3	Yes	Chr7:35763944-35763966	-	35763950	9
	AGTGTGTAACGAGACCATGANGG -- query
GTGACCACCAATGAGCGATG	GAGACCACCAATGAGCTTTGTGG -- hit	3	Yes	Chr8:61878340-61878362	-	61878346	7.13
	GTGACCACCAATGAGCGATGNGG -- query
	GTGTCCACCAATGAGAGAAGAGG -- hit	3	Yes	Chr13:52767839-52767861	+	52767855	7.47
	GTGACCACCAATGAGCGATGNGG -- query
	GTGACCCCCAATTAGAGATGAGG -- hit	3	Yes	Chr8:58472403-58472425	-	58472409	3.63
	GTGACCACCAATGAGCGATGNGG -- query
	GTGACCTACAATGAGCGGTGAGG -- hit	3	Yes	Chr3:29030632-29030654	+	29030648	4.5
	GTGACCACCAATGAGCGATGNGG -- query
	GTGACCACAACTGAGAGATGTGG -- hit	3	Yes	Chr18:35838446-35838468	+	35838462	3.35
	GTGACCACCAATGAGCGATGNGG -- query
	GTGACCACCCTTGAGAGATGTGG -- hit	3	Yes	Chr11:3374940-3374962	+	3374956	3.5
	GTGACCACCAATGAGCGATGNGG -- query
CACGATACCAACCTCATGCG	CAAGATACCAACCTCAGGCCTGG -- hit	3	Yes	Chr13:29018896-29018918	-	29018902	9.15
	CACGATACCAACCTCATGCGNGG -- query
	CACAATACCAACCTCATTCTAGG -- hit	3	Yes	Chr11:48759150-48759172	-	48759156	10.17
	CACGATACCAACCTCATGCGNGG -- query
CCCTACCACTATCCTAAGGT	TCCAACCACTATCCTAATGTGGG -- hit	3	Yes	Chr15:53439091-53439113	+	53439107	4.29
	CCCTACCACTATCCTAAGGTNGG -- query
	CCCTTCCACTTTACTAAGGTTGG -- hit	3	Yes	Chr14:22594449-22594471	-	22594455	1.99
	CCCTACCACTATCCTAAGGTNGG -- query
	CCCTACCTCTCTCCTATGGTTGG -- hit	3	Yes	Chr10:126927180-126927202	+	126927196	3.97
	CCCTACCACTATCCTAAGGTNGG -- query
CATTCTACCATGCAGCCACG	CCTTCTACCATGGAGCCATGTGG -- hit	3	Yes	Chr9:118882231-118882253	+	118882247	6.23
	CATTCTACCATGCAGCCACGNGG -- query
	CACACTACCAGGCAGCCACGTGG -- hit	3	Yes	Chr15:79293105-79293127	+	79293121	1.02
	CATTCTACCATGCAGCCACGNGG -- query
	CATCCTCCCATCCAGCCACGGGG -- hit	3	Yes	Chr14:46390709-46390731	+	46390725	1.2
	CATTCTACCATGCAGCCACGNGG -- query
	CATGCTACCATGGAGCCACTTGG -- hit	3	Yes	Chr4:16948798-16948820	-	16948804	7.27
	CATTCTACCATGCAGCCACGNGG -- query
	CATTCTTCCATGAAGCCAAGAGG -- hit	3	Yes	Chr12:45989831-45989853	+	45989847	6.33
	CATTCTACCATGCAGCCACGNGG -- query
	CATTCTAGCATGGAGCCAAGTGG -- hit	3	Yes	Chr15:90742202-90742224	-	90742208	6.37
	CATTCTACCATGCAGCCACGNGG -- query
	CATTCTATCAAGCAGCCACATGG -- hit	3	Yes	Chr13:56202008-56202030	+	56202024	6.97
	CATTCTACCATGCAGCCACGNGG -- query
	CATTCTATCATGCAGCCACTCAG -- hit	3	Yes	Chr12:16241720-16241742	-	16241726	26.27
	CATTCTACCATGCAGCCACGNGG -- query
	CATTCTACCATGAAGCCACATGC -- hit	3	No	Chr8:14782135-14782157	-	14782141	27.1
	CATTCTACCATGCAGCCACGNGG -- query
AATCAAGAACTTATCTACGA	CATCAAGAAATTAACTACGAAGG -- hit	3	Yes	Chr18:50495945-50495967	+	50495961	1.92
	AATCAAGAACTTATCTACGANGG -- query
	GATCAAGAACTTATCTAGCAGGG -- hit	3	Yes	Chr11:75180465-75180487	-	75180471	9.12
	AATCAAGAACTTATCTACGANGG -- query
	AATCAAGACCATATCTACTATGG -- hit	3	Yes	Chr4:74401101-74401123	-	74401107	6.05
	AATCAAGAACTTATCTACGANGG -- query
	AATCAAGAACTTACTTACGTAGG -- hit	3	Yes	Chr8:91859847-91859869	-	91859853	9.2
	AATCAAGAACTTATCTACGANGG -- query
GGAAGTCCATACGCATTGGA	GGAAGAGCATACTCATTGGAAGG -- hit	3	Yes	Chr3:130901180-130901202	-	130901186	1.54
	GGAAGTCCATACGCATTGGANGG -- query
	GGAAGGCCACACGCATTGGGGGG -- hit	3	Yes	Chr3:147241006-147241028	+	147241022	6.71
	GGAAGTCCATACGCATTGGANGG -- query
	GGAAGTCCCTATGCATTGCAGGG -- hit	3	Yes	Chr1:156477323-156477345	-	156477329	6.15
	GGAAGTCCATACGCATTGGANGG -- query
	GGAAGTCCATTAGCATTTGAAGG -- hit	3	Yes	Chr16:85435315-85435337	+	85435331	5.5
	GGAAGTCCATACGCATTGGANGG -- query
	GGAAGTCCATACTGATTGTAAGG -- hit	3	Yes	Chr14:34396724-34396746	-	34396730	7.4
	GGAAGTCCATACGCATTGGANGG -- query
GTGACTGACGTACTTAATAG	GTGAATGAAGTACTAAATAGTGG -- hit	3	Yes	Chr6:132317335-132317357	+	132317351	2.44
	GTGACTGACGTACTTAATAGNGG -- query
	GTGACTAAAGTACTTTATAGTGG -- hit	3	Yes	Chr6:132120649-132120671	+	132120665	2.88
	GTGACTGACGTACTTAATAGNGG -- query
	GTGACTGAAGTGTTTAATAGTGG -- hit	3	Yes	Chr12:100543600-100543622	+	100543616	2.25
	GTGACTGACGTACTTAATAGNGG -- query
	GTGACTGAAGTACTATATAGTGG -- hit	3	Yes	Chr6:132367088-132367110	+	132367104	4.55
	GTGACTGACGTACTTAATAGNGG -- query
	GTGACTGACATTCTTAGTAGGGG -- hit	3	Yes	Chr19:40854465-40854487	-	40854471	4.3
	GTGACTGACGTACTTAATAGNGG -- query
AGATGGGGCCTTCACGACCA	CGATGGGGCCTTCACGTCCCAGG -- hit	3	Yes	Chr12:24963954-24963976	-	24963960	9.12
	AGATGGGGCCTTCACGACCANGG -- query
	AAATGGGGCCTTCAGGACCAAAG -- hit	3	Yes	Chr3:157619814-157619836	-	157619820	22.03
	AGATGGGGCCTTCACGACCANGG -- query
	AGAAGGTGCCTTCATGACCAGGG -- hit	3	Yes	Chr7:66486338-66486360	+	66486354	2.3
	AGATGGGGCCTTCACGACCANGG -- query
	AGATGTGGCTTTCAGGACCATGG -- hit	3	Yes	Chr1:193739019-193739041	-	193739025	2.61
	AGATGGGGCCTTCACGACCANGG -- query
	AGATGGGGCCTTTGCAACCATGG -- hit	3	Yes	Chr8:119250301-119250323	-	119250307	4.7
	AGATGGGGCCTTCACGACCANGG -- query
GGTGCCCTACGGCAAGTGAC	TGTGACCTAGGGCAAGTGACTGG -- hit	3	Yes	Chr11:101483580-101483602	+	101483596	0.81
	GGTGCCCTACGGCAAGTGACNGG -- query
	TGTGTCCTACTGCAAGTGACAGG -- hit	3	Yes	Chr1:131842249-131842271	+	131842265	1.01
	GGTGCCCTACGGCAAGTGACNGG -- query
	GGAGACCTACGGGAAGTGACTGG -- hit	3	Yes	Chr8:125608380-125608402	+	125608396	1.44
	GGTGCCCTACGGCAAGTGACNGG -- query
	GGAGGCCTAGGGCAAGTGACAGG -- hit	3	Yes	Chr11:49624965-49624987	-	49624971	0.84
	GGTGCCCTACGGCAAGTGACNGG -- query
	GGTGACCTAGGGCAAGTGCCTGG -- hit	3	Yes	Chr9:63716719-63716741	-	63716725	5.69
	GGTGCCCTACGGCAAGTGACNGG -- query
	GGTGCTCTAGGGCGAGTGACTGG -- hit	3	Yes	Chr16:8479882-8479904	-	8479888	2.01
	GGTGCCCTACGGCAAGTGACNGG -- query
	GGTGCCCTAAGGAAAGAGACTGG -- hit	3	Yes	Chr6:38398520-38398542	-	38398526	4.6
	GGTGCCCTACGGCAAGTGACNGG -- query
	GGTGCCCTATGGCGAGCGACAGG -- hit	3	Yes	Chr5:149324960-149324982	-	149324966	4.8
	GGTGCCCTACGGCAAGTGACNGG -- query
TCCAAGATGAAACCAACCTG	GCCAAGATGGAACCAACCTGTGT -- hit	3	No	Chr10:51584157-51584179	+	51584173	20.62
	TCCAAGATGAAACCAACCTGNGG -- query
	TACAAGATGAAACCAACATCTGG -- hit	3	Yes	Chr11:111696485-111696507	+	111696501	10.13
	TCCAAGATGAAACCAACCTGNGG -- query
	TGCCAGATAAAACCAACCTGAGG -- hit	3	Yes	ChrY:11361873-11361895	-	11361879	0.65
	TCCAAGATGAAACCAACCTGNGG -- query
	TGCCAGATAAAACCAACCTGAGG -- hit	3	Yes	ChrY:16047273-16047295	-	16047279	0.65
	TCCAAGATGAAACCAACCTGNGG -- query
	TGCACGAGGAAACCAACCTGAGG -- hit	3	Yes	Chr13:113370078-113370100	-	113370084	0.59
	TCCAAGATGAAACCAACCTGNGG -- query
	TTCAAGGTGAAACCAACCTGAGC -- hit	3	No	Chr8:108592569-108592591	+	108592585	20.36
	TCCAAGATGAAACCAACCTGNGG -- query
	TTCAAGATGAAACCAACGTGGAG -- hit	3	Yes	Chr8:66905473-66905495	-	66905479	24.13
	TCCAAGATGAAACCAACCTGNGG -- query
	TCAAAGCTGAAACAAACCTGTGG -- hit	3	Yes	Chr16:41748676-41748698	+	41748692	1.68
	TCCAAGATGAAACCAACCTGNGG -- query
	TCTAAGATGAAAACAAACTGTGG -- hit	3	Yes	Chr9:12637496-12637518	-	12637502	4.25
	TCCAAGATGAAACCAACCTGNGG -- query
	TCCATGATGAAACCAGCCTGGGG -- hit	2	Yes	Chr17:31819155-31819177	+	31819171	2.49
	TCCAAGATGAAACCAACCTGNGG -- query
	TCCAAGAGAAAACCAACCTGTTG -- hit	3	No	Chr12:32684235-32684257	+	32684251	20.62
	TCCAAGATGAAACCAACCTGNGG -- query
	TCCAAGAGAAAACCAACCTGAGT -- hit	3	No	Chr11:94985631-94985653	-	94985637	20.62
	TCCAAGATGAAACCAACCTGNGG -- query
	TCCAAGAGGAAACAAACCTAGGG -- hit	3	Yes	Chr7:120127214-120127236	-	120127220	7.57
	TCCAAGATGAAACCAACCTGNGG -- query
	TCCAAGATGACTGCAACCTGAGG -- hit	3	Yes	Chr1:127027626-127027648	+	127027642	2.6
	TCCAAGATGAAACCAACCTGNGG -- query
	TCCAAGATGAATCTAACCTTGGG -- hit	3	Yes	ChrX:94424375-94424397	+	94424391	8.1
	TCCAAGATGAAACCAACCTGNGG -- query
GAGAAAGGTTGAATCGCTGG	TAGAAAGGCTGAATGGCTGGGGG -- hit	3	Yes	Chr2:131744237-131744259	-	131744243	2.37
	GAGAAAGGTTGAATCGCTGGNGG -- query
	GGGAAAGGTTGAATCGCTATGGG -- hit	3	Yes	Chr5:98743943-98743965	-	98743949	11.13
	GAGAAAGGTTGAATCGCTGGNGG -- query
	GAGAAAGGGTGAAGAGCTGGAGG -- hit	3	Yes	Chr7:54626521-54626543	-	54626527	3.55
	GAGAAAGGTTGAATCGCTGGNGG -- query
	GAGAAAGGTGTAATGGCTGGGGG -- hit	3	Yes	Chr4:51623681-51623703	-	51623687	3.1
	GAGAAAGGTTGAATCGCTGGNGG -- query
	GAGAAAGGTTTAATTGCTGTGGG -- hit	3	Yes	Chr6:75554351-75554373	+	75554367	8.6
	GAGAAAGGTTGAATCGCTGGNGG -- query
	GAGAAAGGTTGATTCGGTTGAGG -- hit	3	Yes	Chr17:23539994-23540016	-	23540000	9.1
	GAGAAAGGTTGAATCGCTGGNGG -- query
GTTCTTAAGGAAGATCTATG	CTTCTCAAGGAAGATCAATGGGG -- hit	3	Yes	Chr7:17173218-17173240	+	17173234	3.33
	GTTCTTAAGGAAGATCTATGNGG -- query
	TTTCATAAGGAAGATCTATGTAG -- hit	3	Yes	Chr5:8575710-8575732	-	8575716	20.31
	GTTCTTAAGGAAGATCTATGNGG -- query
	GATCTTAAGAAACATCTATGGGG -- hit	3	Yes	Chr11:112177893-112177915	-	112177899	1.73
	GTTCTTAAGGAAGATCTATGNGG -- query
	GCTCTTTAGGAAGAGCTATGAGG -- hit	3	Yes	ChrX:129470673-129470695	+	129470689	2.26
	GTTCTTAAGGAAGATCTATGNGG -- query
	GGTCTTAAGGAAGATCAAGGTGG -- hit	3	Yes	Chr1:129802074-129802096	+	129802090	8.13
	GTTCTTAAGGAAGATCTATGNGG -- query
	GTTGTTCAGGAAGATCTTTGGGG -- hit	3	Yes	Chr16:4693334-4693356	+	4693350	4.4
	GTTCTTAAGGAAGATCTATGNGG -- query
	GTTGTTTAGGAAGCTCTATGAGG -- hit	3	Yes	Chr18:45450798-45450820	-	45450804	1.7
	GTTCTTAAGGAAGATCTATGNGG -- query
	GTTCCTAAGGAAGATGCATGGGG -- hit	3	Yes	Chr7:99591244-99591266	-	99591250	5.49
	GTTCTTAAGGAAGATCTATGNGG -- query
	GTTCTAAAGGCAGATCTGTGTGG -- hit	3	Yes	Chr1:64105522-64105544	-	64105528	4.91
	GTTCTTAAGGAAGATCTATGNGG -- query
	GTTCTAAAGGAAGATTCATGAGG -- hit	3	Yes	Chr13:28979403-28979425	+	28979419	5.51
	GTTCTTAAGGAAGATCTATGNGG -- query
	GTTCTTCGGGAAGGTCTATGAGG -- hit	3	Yes	Chr4:98210608-98210630	+	98210624	1.8
	GTTCTTAAGGAAGATCTATGNGG -- query
	GTTCTTCTTGAAGATCTATGTGG -- hit	3	Yes	Chr11:15040122-15040144	+	15040138	0.85
	GTTCTTAAGGAAGATCTATGNGG -- query
	GTTCTTAGGGAAGATCTGTGGAG -- hit	3	Yes	Chr6:139952262-139952284	+	139952278	24.27
	GTTCTTAAGGAAGATCTATGNGG -- query
	GTTCTTAATGAAGATGGATGAGG -- hit	3	Yes	Chr13:68050899-68050921	+	68050915	5.65
	GTTCTTAAGGAAGATCTATGNGG -- query
	GTTCTTAATGAAGATGGATGAGG -- hit	3	Yes	Chr13:68554554-68554576	+	68554570	5.65
	GTTCTTAAGGAAGATCTATGNGG -- query
	GTTCTTAAGAAAAAACTATGAGG -- hit	3	Yes	Chr16:47479343-47479365	+	47479359	3.5
	GTTCTTAAGGAAGATCTATGNGG -- query
	GTTCTTAAGTGAGTTCTATGAGG -- hit	3	Yes	Chr10:90336185-90336207	+	90336201	2.5
	GTTCTTAAGGAAGATCTATGNGG -- query
	GTTCTTAAGGAACATCTATAGGG -- hit	2	Yes	Chr15:70384395-70384417	-	70384401	7.1
	GTTCTTAAGGAAGATCTATGNGG -- query
	GTTCTTAAGGAAGATCTATCTCT -- hit	3	No	Chr14:42290370-42290392	+	42290386	46
	GTTCTTAAGGAAGATCTATGNGG -- query
GCCCAAATATGCCTTACTCT	ACACAAATATGCCTTAATCTTGG -- hit	3	Yes	Chr2:109776773-109776795	-	109776779	3.27
	GCCCAAATATGCCTTACTCTNGG -- query
	GTCCAAATAGGCCTTTCTCTAGG -- hit	3	Yes	Chr9:101943341-101943363	-	101943347	2.93
	GCCCAAATATGCCTTACTCTNGG -- query
	GCCAAAATATGCCTTACTTTGTG -- hit	3	No	Chr2:46988401-46988423	+	46988417	25.17
	GCCCAAATATGCCTTACTCTNGG -- query
	GCCCAAGTTTGCCTTAGTCTAGG -- hit	3	Yes	Chr17:34560959-34560981	-	34560965	3.58
	GCCCAAATATGCCTTACTCTNGG -- query
ATTGGTGACAGCTGTCACGA	GTTGGTGACAGATGCCACGAAGG -- hit	3	Yes	Chr12:54180257-54180279	-	54180263	2.82
	ATTGGTGACAGCTGTCACGANGG -- query
	AATGGTGACAGCTGTCACAGAGG -- hit	3	Yes	Chr7:57541969-57541991	+	57541985	11.13
	ATTGGTGACAGCTGTCACGANGG -- query
	ATTGATGACAGCTTTCACAAAGG -- hit	3	Yes	Chr3:133942460-133942482	+	133942476	6.49
	ATTGGTGACAGCTGTCACGANGG -- query
	ATTGCTGACAGCTGTCCCGAACG -- hit	3	No	Chr13:56372355-56372377	-	56372361	23.19
	ATTGGTGACAGCTGTCACGANGG -- query
	ATTGGGGAGAGCTGTCAAGATGG -- hit	3	Yes	Chr5:134927269-134927291	+	134927285	4.56
	ATTGGTGACAGCTGTCACGANGG -- query
	ATTGGTGAGAGCTGTAACGACGA -- hit	3	No	Chr16:74425119-74425141	+	74425135	22.65
	ATTGGTGACAGCTGTCACGANGG -- query
	ATTGGTGAGAGCTGTGACCAAGG -- hit	3	Yes	Chr7:38085374-38085396	+	38085390	7.65
	ATTGGTGACAGCTGTCACGANGG -- query
	ATTGGTGACAGCAGTCAAGATGG -- hit	2	Yes	Chr8:87029842-87029864	+	87029858	5.1
	ATTGGTGACAGCTGTCACGANGG -- query
	ATTGGTGACAGCAGTCAGGAGTG -- hit	3	No	Chr3:119529227-119529249	+	119529243	25.1
	ATTGGTGACAGCTGTCACGANGG -- query
GCAAAGGTAGCCGCCAACAA	TCAAAGGTGGCCACCAACAATGG -- hit	3	Yes	Chr2:136595685-136595707	+	136595701	1.57
	GCAAAGGTAGCCGCCAACAANGG -- query
	GCCAAGGTAGCTGCAAACAAAGG -- hit	3	Yes	Chr10:44581185-44581207	-	44581191	2.85
	GCAAAGGTAGCCGCCAACAANGG -- query
	GCAAAGGTGGCCACCAAGAAGGG -- hit	3	Yes	Chr14:27669588-27669610	+	27669604	5.45
	GCAAAGGTAGCCGCCAACAANGG -- query
GCCTAGAGGTAATCACACTC	GCCGAGAGATAATCAAACTCAGG -- hit	3	Yes	Chr17:66829957-66829979	+	66829973	2.82
	GCCTAGAGGTAATCACACTCNGG -- query
	GCCTACAGGTAATCACACCCCAG -- hit	3	Yes	Chr11:49841077-49841099	-	49841083	25.21
	GCCTAGAGGTAATCACACTCNGG -- query
	GCCTAGAAATAATCAAACTCAGG -- hit	3	Yes	Chr8:97183762-97183784	+	97183778	2.92
	GCCTAGAGGTAATCACACTCNGG -- query
	GCCTAGAGCTAGTCACACTCACG -- hit	3	No	Chr19:31104941-31104963	-	31104947	21.15
	GCCTAGAGGTAATCACACTCNGG -- query
	GCCTAGAGGTAATGACACTTTGT -- hit	3	No	Chr8:113797127-113797149	-	113797133	27.3
	GCCTAGAGGTAATCACACTCNGG -- query
AGTGTGATTACCTCTAGGCT	TGTGTGATTACCTCTGTGCTGGG -- hit	3	Yes	Chr1:186509231-186509253	-	186509237	5.42
	AGTGTGATTACCTCTAGGCTNGG -- query
	ATTGTCATCACCTCTAGGCTGGG -- hit	3	Yes	Chr15:87811472-87811494	-	87811478	0.69
	AGTGTGATTACCTCTAGGCTNGG -- query
	AGTGTCATTACCTCTAGGCTATA -- hit	3	No	Chr13:14300943-14300965	-	14300949	40.21
	AGTGTGATTACCTCTAGGCTNGG -- query
	AGTGTGCTTACCTCTAGTCCAGG -- hit	3	Yes	Chr11:118621572-118621594	+	118621588	10.23
	AGTGTGATTACCTCTAGGCTNGG -- query
CTTCGGAGCTGCACAACGTG	CTGCAGAGCTGCCCAACGTGGGG -- hit	3	Yes	Chr2:19340091-19340113	-	19340097	1.44
	CTTCGGAGCTGCACAACGTGNGG -- query
GGTGTAATAAGTCACTACGT	GATGTTATAAGTCACTATGTGGG -- hit	3	Yes	Chr10:17198317-17198339	-	17198323	4.34
	GGTGTAATAAGTCACTACGTNGG -- query
	GGGGAAATAAGTCACTATGTTGG -- hit	3	Yes	Chr12:95472767-95472789	-	95472773	4.34
	GGTGTAATAAGTCACTACGTNGG -- query
	GGTGTGATAAGTCGCTAGGTTGG -- hit	3	Yes	Chr2:99604294-99604316	+	99604310	5.51
	GGTGTAATAAGTCACTACGTNGG -- query
CCGTGTAACATCACCCCCTG	CTGTGTGACATCACCCACTGTGG -- hit	3	Yes	Chr7:93044990-93045012	+	93045006	3.36
	CCGTGTAACATCACCCCCTGNGG -- query
	CTGTGTAACATCAACACCTGAGG -- hit	3	Yes	Chr4:150540946-150540968	-	150540952	3.73
	CCGTGTAACATCACCCCCTGNGG -- query
AGCCATAAAGCGGATCAACT	AGCCATAAAGCAGATCAACGTGA -- hit	3	No	Chr2:144026693-144026715	+	144026709	26.8
	AGCCATAAAGCGGATCAACTNGG -- query
GCATCTAGGTTGGTGATACG	CCATCTAGTTTTGTGATACGTGG -- hit	3	Yes	Chr6:52664226-52664248	+	52664242	1.27
	GCATCTAGGTTGGTGATACGNGG -- query
	GCATCTAGGGAGGTGATATGGGG -- hit	3	Yes	Chr15:30885183-30885205	-	30885189	6.2
	GCATCTAGGTTGGTGATACGNGG -- query
	GCATCTAGGTTGGAGAGACAGGG -- hit	3	Yes	Chr4:29627810-29627832	+	29627826	10.3
	GCATCTAGGTTGGTGATACGNGG -- query
GTACTCACATGTAACCGCCA	GTATTCAGATGTAACAGCCAGGG -- hit	3	Yes	Chr9:52598303-52598325	+	52598319	2.74
	GTACTCACATGTAACCGCCANGG -- query
	GTACTCGAATGTAACAGCCATGG -- hit	3	Yes	Chr2:69791355-69791377	+	69791371	2.8
	GTACTCACATGTAACCGCCANGG -- query
	GTACTCACATGTAAGCACCACAG -- hit	3	Yes	Chr3:118693609-118693631	+	118693625	24.9
	GTACTCACATGTAACCGCCANGG -- query
TTAGTGAGAACCCACACGTG	TTACTGACAAGCCACACGTGAGG -- hit	3	Yes	Chr18:86535410-86535432	-	86535416	1.14
	TTAGTGAGAACCCACACGTGNGG -- query
	TTACTGAGAACAGACACGTGCGG -- hit	3	Yes	Chr13:36714673-36714695	+	36714689	2.07
	TTAGTGAGAACCCACACGTGNGG -- query
	TTAGTGAAAACCCACACGTGTGA -- hit	2	No	Chr8:44896267-44896289	+	44896283	20.27
	TTAGTGAGAACCCACACGTGNGG -- query
	TTAGTGATAACCCACAGCTGTGG -- hit	3	Yes	Chr15:18628994-18629016	-	18629000	7.27
	TTAGTGAGAACCCACACGTGNGG -- query
	TTAGTGAGGACACACATGTGTGG -- hit	3	Yes	Chr12:87219335-87219357	+	87219351	4.15
	TTAGTGAGAACCCACACGTGNGG -- query
	TTAGTGAGATCCCACAGGTTTGG -- hit	3	Yes	Chr6:70531911-70531933	-	70531917	9.5
	TTAGTGAGAACCCACACGTGNGG -- query
	TTAGTGAGATCCCACAGGTTTGG -- hit	3	Yes	Chr6:70614295-70614317	-	70614301	9.5
	TTAGTGAGAACCCACACGTGNGG -- query
	TTAGTGAGAACCCACAAGTTCTG -- hit	3	No	Chr15:90378114-90378136	-	90378120	29
	TTAGTGAGAACCCACACGTGNGG -- query
AGGAGACATCCCAACCGAGT	AACAGACATCCCAACCCAGTGGG -- hit	3	Yes	Chr7:84254506-84254528	+	84254522	3.28
	AGGAGACATCCCAACCGAGTNGG -- query
	AGGAGAAATCCCATCAGAGTTGG -- hit	3	Yes	Chr14:46909286-46909308	-	46909292	3.83
	AGGAGACATCCCAACCGAGTNGG -- query
	AGGAGACATCCCAAGCAAGCAGG -- hit	3	Yes	Chr6:4937425-4937447	+	4937441	10.9
	AGGAGACATCCCAACCGAGTNGG -- query
ACGTGGGCACGGACCATCTG	CCGTGGGCACTGAACATCTGTGG -- hit	3	Yes	Chr16:5119292-5119314	-	5119298	2.12
	ACGTGGGCACGGACCATCTGNGG -- query
	AAGTAGGCACGGACCATGTGAGG -- hit	3	Yes	ChrX:59502502-59502524	-	59502508	4.32
	ACGTGGGCACGGACCATCTGNGG -- query
	ATGGGGGCACGCACCATCTGAGG -- hit	3	Yes	Chr18:31949742-31949764	-	31949748	1.1
	ACGTGGGCACGGACCATCTGNGG -- query
	ACGTGCGCACAGACCTTCTGAGG -- hit	3	Yes	Chr7:134064025-134064047	+	134064041	3.21
	ACGTGGGCACGGACCATCTGNGG -- query
GCCGAGTACAAGAACTGGAG	GCCAAGTACAGGAACTGGAGCTG -- hit	3	No	Chr18:15441993-15442015	-	15441999	20.87
	GCCGAGTACAAGAACTGGAGNGG -- query
	GCCAAGTACAAGAACTGGTGTTG -- hit	3	No	Chr8:48695198-48695220	-	48695204	25.17
	GCCGAGTACAAGAACTGGAGNGG -- query
	GCCTAGAACTAGAACTGGAGAGG -- hit	3	Yes	Chr3:88313906-88313928	-	88313912	0.9
	GCCGAGTACAAGAACTGGAGNGG -- query
	GCCGAATACAAGAAGTGGTGTGG -- hit	3	Yes	Chr13:50812141-50812163	-	50812147	7.11
	GCCGAGTACAAGAACTGGAGNGG -- query
AACACCATGTCGAAAATCCG	AACGCCATGCCGAAAATCAGTGG -- hit	3	Yes	Chr12:108399537-108399559	-	108399543	5.67
	AACACCATGTCGAAAATCCGNGG -- query
	AACACCATGTCCAACATCCGAAG -- hit	3	Yes	Chr3:100466800-100466822	+	100466816	22.7
	AACACCATGTCGAAAATCCGNGG -- query
TATAATCAAAGTCTAAGCGT	TCTAATGAAAGACTAAGCGTAGG -- hit	3	Yes	Chr10:24317128-24317150	+	24317144	1.16
	TATAATCAAAGTCTAAGCGTNGG -- query
	TCTAATCAAAGTCTAAGCCTCGC -- hit	3	No	Chr2:171195404-171195426	-	171195410	25.13
	TATAATCAAAGTCTAAGCGTNGG -- query
	TACATTCAAAGTCTCAGCGTAGG -- hit	3	Yes	Chr9:108626212-108626234	-	108626218	2.24
	TATAATCAAAGTCTAAGCGTNGG -- query
	TATGATCAAAGTCCAAGCCTTGG -- hit	3	Yes	Chr16:32115181-32115203	-	32115187	6.47
	TATAATCAAAGTCTAAGCGTNGG -- query
	TATAATCAAAGGCTTAGTGTTGG -- hit	3	Yes	Chr3:32699782-32699804	+	32699798	6.7
	TATAATCAAAGTCTAAGCGTNGG -- query
	TATAATCAAAGTCAAAGAGTAAG -- hit	3	Yes	Chr6:140892766-140892788	-	140892772	25.3
	TATAATCAAAGTCTAAGCGTNGG -- query
GGTCAAGGACTCATTGGACA	AGTCAAGGAGTCATTGGAAATGG -- hit	3	Yes	Chr8:126223270-126223292	-	126223276	5.62
	GGTCAAGGACTCATTGGACANGG -- query
	TGTCAAGGACACATTGGACATGA -- hit	3	No	Chr10:21173860-21173882	-	21173866	20.82
	GGTCAAGGACTCATTGGACANGG -- query
	TGTCAAGGACTCATTTGACACTG -- hit	3	No	Chr7:123187085-123187107	+	123187101	22.42
	GGTCAAGGACTCATTGGACANGG -- query
	GCTCTAGGACTCATGGGACAAGG -- hit	3	Yes	Chr3:56646865-56646887	-	56646871	2.22
	GGTCAAGGACTCATTGGACANGG -- query
	GGGGAAGGCCTCATTGGACATGG -- hit	3	Yes	Chr1:64814047-64814069	+	64814063	0.67
	GGTCAAGGACTCATTGGACANGG -- query
	GGGCAAGGACTCATTGCACAAGT -- hit	3	No	Chr12:116153568-116153590	-	116153574	23.15
	GGTCAAGGACTCATTGGACANGG -- query
	GGTGAAGGACTCACTGGACATCG -- hit	3	No	Chr17:56019105-56019127	-	56019111	21.47
	GGTCAAGGACTCATTGGACANGG -- query
	GGTCTGGGACTCATCGGACAGGG -- hit	3	Yes	Chr12:79914183-79914205	-	79914189	2.3
	GGTCAAGGACTCATTGGACANGG -- query
	GGTCACTGACTCACTGGACAGGG -- hit	3	Yes	Chr11:24242935-24242957	+	24242951	1.74
	GGTCAAGGACTCATTGGACANGG -- query
	GGTCATGGACTCCTTGGAGATGG -- hit	3	Yes	Chr10:8360190-8360212	-	8360196	6.31
	GGTCAAGGACTCATTGGACANGG -- query
	GGTCAAAGACTCACTGGAGAAGG -- hit	3	Yes	Chr5:129885318-129885340	+	129885334	6.53
	GGTCAAGGACTCATTGGACANGG -- query
	GGTCAAAGACTCATGGGAGAGGG -- hit	3	Yes	Chr18:57676893-57676915	+	57676909	7.13
	GGTCAAGGACTCATTGGACANGG -- query
GTCGTCTGTACCCACAACTG	GTGGGCTGTCCCCACAACTGTGG -- hit	3	Yes	Chr10:60483827-60483849	-	60483833	0.84
	GTCGTCTGTACCCACAACTGNGG -- query
	GTTGTCTGTGCCCACATCTGAGG -- hit	3	Yes	Chr2:154163257-154163279	+	154163273	3.65
	GTCGTCTGTACCCACAACTGNGG -- query
	GTTGTCTGTATCCACAACTGAAG -- hit	3	Yes	Chr15:38171587-38171609	-	38171593	20.85
	GTCGTCTGTACCCACAACTGNGG -- query
	GTCTTGTGTACCCACAACTGCTG -- hit	3	No	Chr4:120677267-120677289	+	120677283	20.38
	GTCGTCTGTACCCACAACTGNGG -- query
AGTTCATCGACAACAAGCTG	ATTTCATAGACGACAAGCTGAGG -- hit	3	Yes	Chr14:67623460-67623482	-	67623466	1.2
	AGTTCATCGACAACAAGCTGNGG -- query
	AGTACTTAGACAACAAGCTGAGG -- hit	3	Yes	Chr2:29174733-29174755	+	29174749	0.65
	AGTTCATCGACAACAAGCTGNGG -- query
	AGTTCATCAACAAAAAGCAGTGG -- hit	3	Yes	Chr6:29190588-29190610	+	29190604	6.65
	AGTTCATCGACAACAAGCTGNGG -- query
	AGTTCATCGAAAACACGCTGCCG -- hit	3	No	Chr1:34037405-34037427	-	34037411	23
	AGTTCATCGACAACAAGCTGNGG -- query
GCTACACGACCTTCAGCAAG	GATACATGACCTTCAGCAAGTGT -- hit	3	No	Chr12:107243954-107243976	-	107243960	20.36
	GCTACACGACCTTCAGCAAGNGG -- query
	GCTGCAGAACCTTCAGCAAGTGG -- hit	3	Yes	Chr2:106396853-106396875	+	106396869	0.67
	GCTACACGACCTTCAGCAAGNGG -- query
	GCTGCAGGAGCTTCAGCAAGAGG -- hit	3	Yes	Chr6:28420338-28420360	-	28420344	0.9
	GCTACACGACCTTCAGCAAGNGG -- query
	GCTAAAGGACCTTCAGCAATAGG -- hit	3	Yes	Chr6:17920882-17920904	-	17920888	6.42
	GCTACACGACCTTCAGCAAGNGG -- query
	GCTACATGACTTTCAGCAAGTGT -- hit	3	No	Chr3:139044043-139044065	-	139044049	20.93
	GCTACACGACCTTCAGCAAGNGG -- query
	GCTACATGACCTACAGCAAGAAG -- hit	3	Yes	Chr19:36342203-36342225	-	36342209	21.33
	GCTACACGACCTTCAGCAAGNGG -- query
	GCTACACCACCTGCAGCCAGAGG -- hit	3	Yes	Chr12:84588970-84588992	-	84588976	5.37
	GCTACACGACCTTCAGCAAGNGG -- query
	GCTACACGACTTTAAGCAAGCTG -- hit	3	No	Chr3:105044774-105044796	-	105044780	22
	GCTACACGACCTTCAGCAAGNGG -- query
ATTCGGGAAAATTTTAGACG	ATTCTGGAACATTTTAGATGAGG -- hit	3	Yes	Chr15:96974044-96974066	-	96974050	5.69
	ATTCGGGAAAATTTTAGACGNGG -- query
GAGATCATTTTTAACGAGCG	GAAATTATTTTTAATGAGCGAGG -- hit	3	Yes	Chr16:7285502-7285524	+	7285518	2.26
	GAGATCATTTTTAACGAGCGNGG -- query
	GAGATCCTTATTAAGGAGCGAGG -- hit	3	Yes	Chr3:120423111-120423133	+	120423127	2.63
	GAGATCATTTTTAACGAGCGNGG -- query
	GAGATCATTTTCACCGAGTGTGG -- hit	3	Yes	Chr8:22249668-22249690	+	22249684	7.1
	GAGATCATTTTTAACGAGCGNGG -- query
CATCCCACCCAGGACTACTC	GATACCACCCATGACTACTCAGG -- hit	3	Yes	Chr13:111961067-111961089	+	111961083	1.09
	CATCCCACCCAGGACTACTCNGG -- query
	CCTCACACCCAGGACTACACGGG -- hit	3	Yes	Chr7:70213923-70213945	+	70213939	5.32
	CATCCCACCCAGGACTACTCNGG -- query
	CATGCCACCCAGGACTTCGCAGG -- hit	3	Yes	Chr5:51233814-51233836	-	51233820	8.17
	CATCCCACCCAGGACTACTCNGG -- query
	CATTCCACCCAAGACTAATCAGG -- hit	3	Yes	Chr9:86159432-86159454	-	86159438	4.97
	CATCCCACCCAGGACTACTCNGG -- query
	CATCACATCCAGGACTACTCAGT -- hit	3	No	Chr1:33731132-33731154	-	33731138	20.46
	CATCCCACCCAGGACTACTCNGG -- query
	CATCTCACCCAGGACTACACAGT -- hit	3	No	Chr6:114649179-114649201	-	114649185	25.19
	CATCCCACCCAGGACTACTCNGG -- query
	CATCCTCACCAGGACTACTCAGG -- hit	3	Yes	Chr1:134686816-134686838	-	134686822	0.71
	CATCCCACCCAGGACTACTCNGG -- query
	CATCCCACCAAGTACTACTCTTG -- hit	3	No	Chr9:105054457-105054479	-	105054463	21.6
	CATCCCACCCAGGACTACTCNGG -- query
	CATCCCACCCCTGACTCCTCTGG -- hit	3	Yes	Chr16:24059662-24059684	-	24059668	4.5
	CATCCCACCCAGGACTACTCNGG -- query
	CATCCCACCCAAGCCCACTCAGG -- hit	3	Yes	Chr3:104941524-104941546	-	104941530	4.4
	CATCCCACCCAGGACTACTCNGG -- query
	CATCCCACCCAGCTCTAGTCTGG -- hit	3	Yes	Chr19:45612303-45612325	+	45612319	6.4
	CATCCCACCCAGGACTACTCNGG -- query
	CATCCCACCCAGTACATCTCAGG -- hit	3	Yes	Chr8:116931804-116931826	+	116931820	6.4
	CATCCCACCCAGGACTACTCNGG -- query
	CATCCCACCCAGGACTTCTTTTG -- hit	3	No	Chr4:101329552-101329574	+	101329568	29
	CATCCCACCCAGGACTACTCNGG -- query
GCTGAGCTCCGAGCTACGAG	GTTGAGCTCAGAGCTACGTGAGG -- hit	3	Yes	Chr13:83557659-83557681	+	83557675	5.63
	GCTGAGCTCCGAGCTACGAGNGG -- query
	GCTGAGCTCAGAGCTTCCAGTGG -- hit	3	Yes	Chr14:100674727-100674749	+	100674743	6.8
	GCTGAGCTCCGAGCTACGAGNGG -- query
	GCTGAGCTCCAAGCTACTACAGG -- hit	3	Yes	Chr18:29801277-29801299	-	29801283	10.7
	GCTGAGCTCCGAGCTACGAGNGG -- query
ATCTACGGGGGTCACCACGC	ACCTATGGGGGTCACCACACCGG -- hit	3	Yes	Chr11:53819490-53819512	+	53819506	5.34
	ATCTACGGGGGTCACCACGCNGG -- query
	ATCTATGGGGGTTTCCACGCTGG -- hit	3	Yes	Chr16:33967962-33967984	-	33967968	2.61
	ATCTACGGGGGTCACCACGCNGG -- query
	ATCTACGGGGGACACCACTCGGC -- hit	3	No	Chr10:19357082-19357104	+	19357098	25.8
	ATCTACGGGGGTCACCACGCNGG -- query

### Sheet: S Table 3 - Stereo-seq metrics
		Chip1	Chip2	Chip3
Block statistics:	RIN	8.6	8.5	6.9
	Sections	2 from mouse 1	1 each from mouse 2, 3	2 from mouse 4
Sequencing statistics:	Sequencing saturation	0.92	0.78	0.95
QC statistics:	Q30 score (CID)	86.4	90.3	88.3
	Q30 score (UMI)	83.9	87.7	86.6
	Q30 score (Seq)	92.1	90.3	86.5
	Total reads	1433777879	3085573785	1236713805
	DNB mapped reads	1131567796	2448461426	1054397772
	Clean reads	953441865	2113070996	1010568329
Alignment and deduplication statistics:	Uniquely mapped reads	824999769	1766185933	877766703
	Multi mapped reads	102901805	258126326	122387333
	Annotated reads	719340393	1420723166	820129384
	Unique reads	55107638	317240601	39212873
Annotation statistics:	Exonic reads	674588872	1298446952	777940332
	Intronic reads	44751521	122276214	42189052
Tissue cut statistics:	Contour area	95047114	243445228	155417102
	# DNB under tissue	20238970	109339994	16819978
	MID counts	47961279	276566715	32654058
	Fraction MID spots under tissue	0.87	0.872	0.833
	Reads under tissue	973699362	2085825591	875336281
	Fraction reads under tissue	0.86	0.852	0.83
Cell segmentation statistics:	Total cell counts	39862	123921	65992
	Mean MID counts	764.5	1570	284
	Mean gene counts	382.9	857	147
	# cells with barcodes	176	4257	322
